# Human NOP2/NSUN1 Regulates Ribosome Biogenesis Through Non-Catalytic Complex Formation with Box C/D snoRNPs

**DOI:** 10.1101/2021.11.12.468419

**Authors:** Han Liao, Anushri Gaur, Hunter McConie, Amirtha Shekar, Karen Wang, Jeffrey T. Chang, Ghislain Breton, Catherine Denicourt

## Abstract

5-Methylcytosine (m^5^C) is a base modification broadly found on various RNAs in the human transcriptome. In eukaryotes, m^5^C is catalyzed by enzymes of the NSUN family composed of seven human members (NSUN1-7). NOP2/NSUN1 has been primarily characterized in budding yeast as an essential ribosome biogenesis factor required for the deposition of m^5^C on the 25S ribosomal RNA (rRNA). Although human NOP2/NSUN1 has been known to be an oncogene overexpressed in several types of cancer, its functions and substrates remain poorly characterized. Here we used a miCLIP-seq approach to identify human NOP2/NSUN1 RNA substrates. Our analysis revealed that NOP2/NSUN1 catalyzes the deposition of m^5^C at position 4447 on the 28S rRNA. We also find that NOP2/NSUN1 binds to the 5’ETS region of the pre-rRNA transcript and regulates pre-rRNA processing through non-catalytic complex formation with box C/D snoRNAs. We provide evidence that NOP2/NSUN1 facilitates the recruitment of U3 and U8 snoRNAs to pre-90S ribosomal particles and their stable assembly into snoRNP complexes. Remarkably, expression of both WT and catalytically inactive NOP2/NSUN1 in knockdown background rescues the rRNA processing defects and the stable assembly of box C/D snoRNP complexes, suggesting that NOP2/NSUN1-mediated deposition of m^5^C on rRNA is not required for ribosome synthesis.
