## Supplemental Table 1 for "Human NOP2/NSUN1 Regulates Ribosome Biogenesis Through Non-Catalytic Complex Formation with Box C/D snoRNPs"

### Sheet: Sequence of primers and probes
Supplementary Table1. Sequence of primers and probes used in this paper
Primer/Probe		Usage	Sequence (5'-3')
SNORD3/U3	Forward	qPCR	CTGAACGTGTAGAGCACCGA
SNORD3/U3	Reverse	qPCR	AAGCAACGCCAGAAAGCCG
SNORD12	Forward	qPCR	CTTTCCCCATCAGATCGACCC
SNORD12	Reverse	qPCR	GCCAATGCATCAGACAAAACTG
SNORD14C	Forward	qPCR	TCGCTGTGATGAGTGATTGT
SNORD14C	Reverse	qPCR	TCCAAGGAAGGTGTTGCCAT
SNORD28	Forward	qPCR	GTCAGATGATTTGAATTGATAAGCTG
SNORD28	Reverse	qPCR	GCCATCAGAACTCTAACATGCTATT
SNORD118/U8	Forward	qPCR	CCTTACCTGTTCCTCCTCCG
SNORD118/U8	Reverse	qPCR	CAGGGTGTTGCAAGTCCTGA
U6	Forward	qPCR	GGAATCTAGAACATATACTAAAATTGGAAC
U6	Reverse	qPCR	GGAACTCGAGTTTGCGTGTCATCCTTGCGC
SNORA7A	Forward	qPCR	CTGGGATCGCATCTGGAGAG
SNORA7A	Reverse	qPCR	AGCTGGGAATGGAATGGGTG
ACTB	Forward	qPCR	GGACTTCGAGCAAGAGATGG
ACTB	Reverse	qPCR	AGCACTGTGTTGGCGTACAG
NOP2-CDS	Forward	qPCR (targeting CDS)	CCCTCAGTCCCAGACAGGAAA
NOP2-CDS	Reverse	qPCR (targeting CDS)	CTGAGTCTGCCCCTTTGGAG
NOP2-3'UTR	Forward	qPCR (Targeting 3'UTR)	ATGGTTGAAAACTAGACGGGTG
NOP2-3'UTR	Reverse	qPCR (Targeting 3'UTR)	GCATCCTCACAGAGGCAAGAG
28S4447m5C	Forward	Bisulfite Sequencing	ACACTCTTTCCCTACACGACGCTCTTCCGATCT AGGTGGGGAGTTTGACTGGG
28S4447m5C	Reverse	Bisulfite Sequencing	GACTGGAGTTCAGACGTGTGCTCTTCCGATCT CTAAACCCAGCTCACGTTCC
vtRNA1.2m5C	Forward	Bisulfite Sequencing	ACACTCTTTCCCTACACGACGCTCTTCCGATCT GGTTGGTTTTAGTTTAGTGGTT
vtRNA1.2m5C	Reverse	Bisulfite Sequencing	GACTGGAGTTCAGACGTGTGCTCTTCCGATCT AAAAAAACTAAAAAACACCCACAAATC
SNORD3/U3		Northern Blot	5’-Biotin-GCTCTACACGTTCAGAGAAACTTCTCTAGTAACACACTATAGAAATGATCCC-3’
SNORD118/U8		Northern Blot	5’-Biotin-GTTCTAATCTGCCCTCCGGAGGAGGAACAG
7SL		Northern Blot	5’-Biotin-GCTCCGTTTCCGACCTGGGCC-3'
5S		Northern Blot	5’-Biotin-CCGAGATCAGACGAGATCGGGCGCGTTCAGGGTGGTATGG-3’
5.8S		Northern Blot	5’-Biotin-CAATGTGTCCTGCAATTCAC-3’
5'ETS		Northern Blot	5’-Biotin-CGGAGGCCCAACCTCTCCGACGACAGGTCGCCAGAGGACAGCGTGTCAGC-3’
ITS1		Northern Blot	5’-Biotin-CCTCGCCCTCCGGGCTCCGTTAATGATC-3’
ITS2		Northern Blot	5’-Biotin-GCGGCGGCAAGAGGAGGGCGGACGCCGCCGGGTCTGCGCTTAGGGGA-3’
3'ETS		Northern Blot	5’-Biotin-GAGGAGGCGGGAACCGAAGAAGCGG
28S		Northern Blot	5’-Biotin-CCAGCTATCCTGAGGGAAACTTCGGAGGGAACCAGCTACTAGATGGTTCG
18S		Northern Blot	5’-Biotin-CACCCGTGGTCACCATGGTAGGCACGGCGACTACCATCGAAAGTTGATAG
shNOP2	Forward	shRNA expression	CCGGGCAACGATCACCTAAATTACTCGAGTAATTTAGGTGATCGTTGCTTTTT
shNOP2	Reverse	shRNA expression	AATTAAAAAGCAACGATCACCTAAATTACTCGAGTAATTTAGGTGATCGTTGC
NotI-NOP2	Forward	NOP2 cloning to 3XFLAG	ACAGCGGCCGCGATGGGGCGCAAGTTGG
NOP2-SalI	Reverse	NOP2 cloning to 3XFLAG and pLenti-CMV	CGTGTCGACCTAAGATAGCAGCAGC
BglII-NOP2	Forward	NOP2 cloning to pLenti-CMV	GACTAGATCTCCACCATGGGGCGCAAGTTGG
NOP2C459A	Forward	NOP2 mutagenesis	GGATGCTCCCGCCAGTGGCACTG
NOP2C459A	Reverse	NOP2 mutagenesis	AGCAGTACTCGGTCAAAG
NOP2C513A	Forward	NOP2 mutagenesis	TTACTGCACCGCTTCTATCACAGTAGAAGAGAATGAG
NOP2C513A	Reverse	NOP2 mutagenesis	ACCAGGTAGCCTCCTGTC
NOP2-siResistant1	Forward	Synonymous mutagenesis for siRNA resistant	AACGATCACCAAAGCTACAGTCCTCCAAGAAAG
NOP2-siResistant1	Reverse	Synonymous mutagenesis for siRNA resistant	GCTTTAGCTTCCCAGTCAC
NOP2-siResistant2	Forward	Synonymous mutagenesis for siRNA resistant	AGTCCAAAGCTACAGTCCTCC
NOP2-siResistant2	Reverse	Synonymous mutagenesis for siRNA resistant	CCTCTGCTTTAGCTTCCCAGTC
