## Supplemental Table 2 for "Human NOP2/NSUN1 Regulates Ribosome Biogenesis Through Non-Catalytic Complex Formation with Box C/D snoRNPs"

### Sheet: Header Info
Supplementary Table2. miCLIP sequencing Peaks with IP vs SMInput fold-change >= 2 and adjusted P value < 0.05
Header	Description
Chromosome/GeneID	Chromosome number, Ensembl transcription ID, RefSeq ID, or Gene name
Peak Start	The start position of a peak
Peak End	The End position of a peak
Peak Strand	The strand of a peak on genome or reference sequence. forward(+) or reverse(-).
Annotation	Manual annotation of the peak
Log2 Fold Change	Log2 of the fold change of IP vs SMInput of a peak
-Log10 Adjusted P Value	-Log10 adjusted P value of a peak

### Sheet: NOP2-NSUN1-WT Peak List
Supplementary Table2. miCLIP sequencing Peaks with IP vs SMInput fold-change >= 2 and adjusted P value < 0.05
Chromosome/GeneID	Peak Start	Peak End	Peak Strand	Annotation	Log2 Fold Change	-Log10 Adjusted P Value
AAC_SimpleRepeat	3	58	-	AAC_SimpleRepeat	3.90472	1.39638
AG_SimpleRepeat	2	60	+	AG_SimpleRepeat	2.66261	2.18268
A_SimpleRepeat	283	312	+	A_SimpleRepeat	7.48476	2.38575
chr11	75404418	75404487	+	SNORD15B	7.1552	1.96116
chr11	77886574	77886662	+	AAMDC	4.69161	4.02576
chr11	85483968	85484158	+	DLG2-AS	3.00474	1.38816
chr11	123058071	123058162	-	SNORD14E	3.15476	1.69316
chr11	123059322	123059422	-	SNORD14C	4.4963	1.57292
chr13	36864417	36864458	-	SMAD9	2.66017	1.85318
chr14	96053064	96053081	-	C14orf132-AS	4.71231	1.35695
chr15	60128341	60128363	+	Intergenic	4.03282	5.5738
chr15	66503235	66503313	-	SNORD18A	5.76094	1.55117
chr15	89335099	89335152	+	tRNA-Arg-TCG-1-1	4.17892	10.7178
chr17	8173531	8173590	-	SNORD118	4.30349	2.80861
chr17	19188009	19188198	+	SNORD3A	5.89812	15.1514
chr17	35151114	35151170	-	UNC45B-AS	2.83496	1.35896
chr17	75035145	75035191	+	tRNA-Arg-TCG-3-1	3.36486	1.61655
chr17	76077961	76077978	-	ZACN-AS	5.1185	1.69341
chr17	77162259	77162317	-	SEC14L1-AS	5.65432	1.47118
chr19	45450893	45450919	+	ERCC1-AS	4.90464	1.54572
chr1	173864362	173864449	-	SNORD47	3.80757	1.80458
chr1	237603154	237603237	+	RYR2	3.47767	2.85907
chr21	8209410	8209550	+	rRNA-45S	7.98031	3.07565
chr21	8213250	8213426	+	rRNA-45S	3.14719	2.44468
chr21	8214599	8214838	+	rRNA-45S	2.7686	5.86498
chr21	8216338	8216413	+	rRNA-45S	3.28219	1.36314
chr21	8217049	8217304	+	rRNA-45S	5.31055	9.02517
chr21	8252725	8252769	+	Intergenic	5.7539	3.27812
chr21	8252981	8253112	+	Intergenic	5.187	3.16784
chr21	8988443	8988554	+	Intergenic	3.02285	1.35896
chr22	11627574	11627615	+	LOC100996699-AS	5.64819	9.07585
chr22	11628663	11628698	+	LOC100996699-AS	8.09938	3.08124
chr3	151188094	151188190	+	RNA5SP145	3.13998	7.43429
chr3	186784796	186784867	+	SNORD2	4.49214	1.53011
chr4	7582584	7582648	+	SORCS2	3.34557	2.03927
chr4	17512105	17512128	+	QDPR-AS	5.29503	1.72727
chr4	56097391	56097481	+	RNA5SP161	4.49214	1.53011
chr4	179045826	179045844	-	Intergenic	6.31686	3.76234
chr5	77810486	77810507	-	TBCA	2.09655	1.56868
chr7	65873233	65873283	+	VKORC1L1	2.76778	2.26641
chr8	33513473	33513595	+	SNORD13	4.19536	1.81536
chr8	92167454	92167550	-	Intergenic	3.73992	1.95864
chr9	76571842	76571877	+	GCNT1	4.75296	1.35896
chr9	132589924	132589948	+	BARHL1	6.27889	1.81536
chrM	622	891	+	MT-RNR1	2.37476	4.0724
chrM	1079	1461	+	MT-RNR1	3.29084	7.52561
chrM	1777	1968	+	MT-RNR2	3.52489	8.06023
chrM	2020	2218	+	MT-RNR2	2.13674	2.53999
chrM	2338	2631	+	MT-RNR2	1.88051	2.72254
chrM	3220	3337	+	MT-TL1	5.0338	20.8455
chrX	47145516	47145543	+	RBM10	4.04979	2.95765
chrX	109054362	109054465	+	Intergenic	4.13827	7.35696
chrX	109054559	109054612	+	Mir6087	4.15682	3.51438
ENST00000362545.1	1	114	+	RNA5SP370	1.97689	4.14422
ENST00000362585.1	39	87	+	RNA5SP191	4.78985	4.42559
ENST00000362610.1	1	110	+	RNA5SP389	1.1188	1.34873
ENST00000362653.1	1	109	+	RNA5SP226	3.05491	9.11578
ENST00000362655.1	39	95	+	RNA5SP295	5.42675	7.61793
ENST00000362694.1	34	94	+	RNA5SP502	5.64115	5.67822
ENST00000362702.1	46	86	+	RNA5SP174	4.56276	2.34306
ENST00000362704.1	1	69	+	SNORD18C	5.47443	3.06712
ENST00000362761.1	1	85	+	SNORD33	2.11024	2.60581
ENST00000362803.1	1	99	+	SNORD16	3.04476	1.6476
ENST00000362934.1	51	96	+	RNA5SP383	3.89627	1.55117
ENST00000363124.1	1	109	+	RNA5SP145	2.46596	6.48332
ENST00000363389.1	1	86	+	SNORD35A	3.0089	1.85021
ENST00000363405.1	1	89	+	RNA5SP199	6.16482	12.0149
ENST00000363408.1	11	107	+	RNA5SP352	5.37927	6.47601
ENST00000363440.1	37	91	+	RNA5SP215	4.61458	1.66553
ENST00000363538.1	1	85	+	RNA5SP74	4.11091	3.05607
ENST00000363593.1	1	134	+	SNORD118	3.24115	7.2102
ENST00000363688.1	1	91	+	RNA5SP429	2.51807	1.55117
ENST00000363753.1	1	72	+	SNORD18A	4.42249	5.74918
ENST00000363756.1	32	94	+	RNA5SP325	7.62913	5.58574
ENST00000363817.1	1	93	+	RNA5SP335	2.9485	2.23961
ENST00000363871.1	1	104	+	RNA5SP161	5.77819	16.2501
ENST00000363961.1	1	73	+	SNORD36B	5.20161	1.87166
ENST00000364009.1	1	85	+	SNORD14E	3.95184	11.4423
ENST00000364043.1	2	89	+	SNORD46	4.67289	5.87822
ENST00000364171.1	41	118	+	RNA5SP242	2.05571	1.81536
ENST00000364226.1	28	95	+	RNA5SP387	5.68207	8.09026
ENST00000364315.1	1	106	+	RNA5SP202	3.68371	5.29456
ENST00000364431.1	30	96	+	RNA5SP130	4.81267	4.62233
ENST00000364533.1	1	90	+	SNORD14B	5.09965	13.3961
ENST00000364543.1	1	112	+	RNA5SP141	4.17848	14.8734
ENST00000364805.1	1	84	+	SNORD32A	2.17788	2.71932
ENST00000364849.1	5	89	+	SNORD87	3.81734	1.66307
ENST00000364953.1	2	64	+	SNORD48	3.95572	1.34387
ENST00000364991.1	1	99	+	RNA5SP298	2.73385	2.45936
ENST00000365129.1	1	102	+	RNA5SP428	4.63762	6.19375
ENST00000365317.1	1	94	+	RNA5SP355	3.34339	2.63452
ENST00000365382.1	1	88	+	SNORD14C	3.39176	7.04498
ENST00000365530.1	1	70	+	SNORD82	4.73239	3.63463
ENST00000365541.1	27	96	+	RNA5SP259	4.39733	7.61979
ENST00000365633.1	1	71	+	SNORD34	2.67002	1.92655
ENST00000365659.1	1	70	+	SNORD18B	2.94152	2.03378
ENST00000383875.1	1	65	+	SNORD58A	4.13721	1.61655
ENST00000383893.1	1	79	+	SNORD45C	2.12503	2.03927
ENST00000383953.1	1	95	+	SNORD21	3.44357	4.24279
ENST00000384027.1	1	73	+	SNORD101	4.70075	3.07351
ENST00000384147.1	1	75	+	SNORD26	3.52401	1.97832
ENST00000384252.1	1	73	+	SNORD61	4.99362	3.14285
ENST00000384457.1	38	89	+	RNA5SP122	4.4319	1.90966
ENST00000384512.1	1	84	+	SNORD45A	2.60391	2.86913
ENST00000384690.1	1	49	+	SNORD38B	5.69596	2.44973
ENST00000384714.1	1	145	+	SNORD15B	3.13013	5.74577
ENST00000384756.1	1	126	+	SNORD22	2.10327	3.06712
ENST00000386307.1	1	51	+	SNORD12C	4.76245	2.2136
ENST00000386347.1	1	75	+	MT-TL1	6.07133	16.7624
ENST00000386847.1	1	135	+	SNORA48	2.85963	3.50249
ENST00000387314.1	1	71	+	MT-TF	1.16327	1.34668
ENST00000387347.2	73	368	+	MT-RNR2	1.52325	2.39266
ENST00000387382.1	1	68	+	MT-TW	3.44261	6.81048
ENST00000391002.1	5	86	+	SNORD12	3.51199	2.32338
ENST00000391007.1	3	85	+	SNORD70B	4.17649	1.92751
ENST00000391232.1	2	88	+	SNORD70	5.34201	2.46503
ENST00000408061.1	1	91	+	SNORD88C	2.77391	3.26475
ENST00000408573.1	1	76	+	SNORD100	3.05254	1.96919
ENST00000410277.1	52	90	+	RNA5SP56	7.3357	3.04382
ENST00000410433.1	5	91	+	SNORD12B	4.22225	3.81162
ENST00000410614.1	41	82	+	RNA5SP251	5.68139	1.41522
ENST00000410874.1	24	98	+	RNA5SP225	4.91177	7.67403
ENST00000411271.1	27	81	+	RNA5SP221	7.86674	2.88601
ENST00000413522.1	1	71	+	SNORD56	3.38179	3.64753
ENST00000458893.1	1	67	+	SNORD42B	5.56785	3.32239
ENST00000459083.1	3	67	+	SNORD4B	5.16754	3.05607
ENST00000459124.2	2	83	+	SNORD11	3.74313	1.45607
ENST00000459163.1	1	69	+	SNORD2	6.50911	10.1886
ENST00000459299.1	1	104	+	SNORD13	3.26396	6.24348
ENST00000491550.3	160	190	+	RN7SL862P	7.64439	2.09524
ENST00000515896.1	1	152	+	RNA5-8SP6	4.13095	5.50787
ENST00000516081.1	45	86	+	RNA5SP497	4.43567	2.05111
ENST00000516181.1	35	82	+	RNA5SP180	4.6546	2.62263
ENST00000516480.1	46	87	+	RNA5SP519	5.14059	2.16862
ENST00000516733.1	1	66	+	SNORD36C	4.85319	3.24668
ENST00000516814.1	19	108	+	RNA5SP481	3.25445	5.22239
ENST00000516827.1	1	33	+	RNU6-826P	6.96988	2.86913
ENST00000584239.2	163	197	+	RN7SL664P	4.28069	1.36766
ENST00000606526.1	1	91	+	SNORD14A	2.75266	2.94703
ENST00000606950.1	2	98	+	rRNA-5S	6.02467	8.56624
ENST00000607707.1	1	89	+	SNORD11B	3.38223	2.6852
ENST00000612104.1	47	86	+	RNA5SP530	6.64603	2.39266
ENST00000619178.1	57	218	+	SNORD3D	1.69539	3.17713
ENST00000620232.1	1	218	+	SNORD3A	4.33453	20.8455
ENST00000625845.1	1	136	+	SNORD3C	2.59819	6.10903
ENST00000627253.1	1	32	+	SNORD3E	5.64479	1.39638
ENST00000631292.1	1	217	+	SNORD3B-1	4.10589	13.1538
KI270733.1	124666	124863	+	rRNA-45S	6.66023	24.999
KI270733.1	127894	128099	+	rRNA-45S	4.3683	8.741
KI270733.1	128420	128655	+	rRNA-45S	3.00718	4.60311
KI270733.1	128717	128953	+	rRNA-45S	4.01441	9.85618
KI270733.1	129932	130190	+	rRNA-45S	3.1829	7.77928
KI270733.1	134995	135252	+	rRNA-45S	1.65307	2.16862
KI270733.1	135351	135531	+	rRNA-45S	2.78934	2.23742
KI270733.1	168056	168285	+	Intergenic	1.9307	2.68299
KI270733.1	168773	168952	+	Intergenic	4.11879	15.7527
KI270733.1	169895	170119	+	Intergenic	5.31781	22.8314
KI270733.1	170838	171054	+	Intergenic	8.297	3.77572
KI270733.1	173024	173298	+	Intergenic	2.9212	8.86075
KI270733.1	175009	175240	+	Intergenic	3.22641	10.1539
L1	1624	1898	+	L1	3.08514	3.01469
L1	1904	2204	+	L1	2.41306	2.15388
L1	2283	2695	+	L1	1.99751	2.03927
L1	2715	2991	+	L1	2.37242	2.52819
L1	3470	3790	+	L1	2.13027	2.04127
L1	4404	4790	+	L1	2.54327	2.98242
L1	4875	5094	+	L1	2.40436	2.54174
L1	5103	5403	+	L1	2.57508	2.83528
L1HS	1395	1685	+	L1HS	2.13134	2.16086
L1HS	1730	1935	+	L1HS	2.10102	1.81536
L1HS	2905	3123	+	L1HS	3.26007	2.85907
L1HS	4977	5292	+	L1HS	1.77514	1.52084
L1PA2	74	292	+	L1PA2	3.62281	2.19446
L1PA3	70	321	+	L1PA3	2.46907	2.04127
L1PA6	3	228	+	L1PA6	2.51951	1.63163
L1PB2C	5237	5519	+	L1PB2C	2.59052	1.63309
L1PREC1	3560	3884	+	L1PREC1	2.24981	2.03927
L1PREC1	4049	4237	+	L1PREC1	2.3451	1.45108
L1PREC1	4699	4944	+	L1PREC1	2.55281	1.96443
L1PREC1	4951	5181	+	L1PREC1	2.00748	1.55641
L1PREC1	5399	5696	+	L1PREC1	3.39842	3.89001
NR_145819.1-28S	2705	3079	+	NR_145819.1-28S	1.28813	2.04782
NR_145819.1-28S	3193	3606	+	NR_145819.1-28S	1.83997	3.47932
NR_145819.1-45S	361	580	+	NR_145819.1-45S	1.81884	3.89001
NR_145819.1-45S	631	1017	+	NR_145819.1-45S	1.13092	1.64405
NR_145819.1-45S	1229	1570	+	NR_145819.1-45S	1.35371	2.19303
NR_145819.1-45S	1584	1917	+	NR_145819.1-45S	3.23318	11.3637
NR_145819.1-45S	2043	2291	+	NR_145819.1-45S	2.13518	5.12696
NR_145819.1-45S	2298	2780	+	NR_145819.1-45S	3.43781	13.0282
NR_145819.1-45S	3306	3748	+	NR_145819.1-45S	4.06311	17.5903
NR_145819.1-45S	6670	7073	+	NR_145819.1-45S	1.41505	2.35207
NR_145819.1-45S	7079	7432	+	NR_145819.1-45S	1.06868	1.45607
NR_145819.1-45S	7518	7855	+	NR_145819.1-45S	1.30783	2.0345
NR_145819.1-45S	12795	13126	+	NR_145819.1-45S	1.09499	1.49162
NR_145819.1-45S	13216	13351	+	NR_145819.1-45S	1.2898	1.52674
NR_146117.1-28S	3146	3443	+	NR_146117.1-28S	3.50774	13.2056
NR_146117.1-45S	2370	2657	+	NR_146117.1-45S	4.47738	19.4651
NR_146117.1-45S	3139	3274	+	NR_146117.1-45S	4.11953	3.67348
NR_146117.1-45S	5563	5941	+	NR_146117.1-45S	2.45382	6.70281
NR_146117.1-45S	6079	6409	+	NR_146117.1-45S	1.60098	2.52819
NR_146117.1-45S	6423	6715	+	NR_146117.1-45S	2.12165	4.99993
NR_146117.1-45S	6726	6977	+	NR_146117.1-45S	4.21933	15.9818
NR_146144.1-28S	1	250	+	NR_146144.1-28S	1.67255	3.06712
NR_146144.1-28S	1061	1272	+	NR_146144.1-28S	1.73351	3.37183
NR_146144.1-28S	2402	2552	+	NR_146144.1-28S	2.6114	4.06129
NR_146144.1-28S	2922	3222	+	NR_146144.1-28S	2.33567	5.78104
NR_146144.1-28S	3272	3455	+	NR_146144.1-28S	4.10627	16.4943
NR_146144.1-45S	1578	1946	+	NR_146144.1-45S	3.65166	14.2675
NR_146144.1-45S	2357	2753	+	NR_146144.1-45S	4.26413	19.0123
NR_146144.1-45S	2802	3116	+	NR_146144.1-45S	4.05744	16.4855
NR_146144.1-45S	3439	3798	+	NR_146144.1-45S	3.27291	11.4509
NR_146144.1-45S	6392	6695	+	NR_146144.1-45S	1.78855	3.62494
NR_146144.1-45S	7020	7340	+	NR_146144.1-45S	1.15697	1.35055
NR_146144.1-45S	7371	7514	+	NR_146144.1-45S	1.93012	3.86183
NR_146151.1-28S	598	788	+	NR_146151.1-28S	3.60549	13.8216
NR_146151.1-28S	907	1123	+	NR_146151.1-28S	2.16308	3.44383
NR_146151.1-28S	1076	1247	+	NR_146151.1-28S	1.66481	1.41522
NR_146151.1-28S	3374	3594	+	NR_146151.1-28S	2.95241	8.00647
NR_146151.1-28S	4636	4983	+	NR_146151.1-28S	1.03659	1.4158
NR_146151.1-45S	2579	2881	+	NR_146151.1-45S	8.55498	31.341
NR_146151.1-45S	2956	3091	+	NR_146151.1-45S	5.40038	8.31266
NR_146151.1-45S	3113	3248	+	NR_146151.1-45S	7.60557	4.04297
NR_146151.1-45S	3245	3335	+	NR_146151.1-45S	6.10943	19.0123
NR_146151.1-45S	3348	3619	+	NR_146151.1-45S	2.31706	4.50152
NR_146151.1-45S	7087	7324	+	NR_146151.1-45S	1.96633	3.70436
PRIMA4_I	2	22	-	PRIMA4_I	4.72795	4.50269
tRNA-Arg-CCG-1-1	37	93	+	tRNA-Arg-CCG-1-1	2.54501	6.06881
tRNA-Arg-CCG-1-2	45	84	+	tRNA-Arg-CCG-1-2	5.53425	12.3376
tRNA-Arg-CCG-1-3	45	84	+	tRNA-Arg-CCG-1-3	5.70229	6.70281
tRNA-Arg-TCG-1-1	29	95	+	tRNA-Arg-TCG-1-1	2.68381	7.2102
tRNA-Arg-TCG-1-1_withgenomeflank	87	146	+	tRNA-Arg-TCG-1-1_withgenomeflank	2.69019	3.58778
tRNA-Arg-TCG-2-1	37	93	+	tRNA-Arg-TCG-2-1	2.37605	3.74126
tRNA-Arg-TCG-3-1	30	96	+	tRNA-Arg-TCG-3-1	5.96915	12.9256
tRNA-Arg-TCG-4-1	43	93	+	tRNA-Arg-TCG-4-1	3.14285	2.60462
tRNA-Arg-TCG-5-1	37	89	+	tRNA-Arg-TCG-5-1	2.27121	3.27643
tRNA-Asn-GTT-2-2	32	86	+	tRNA-Asn-GTT-2-2	4.24626	1.32723
tRNA-Gly-TCC-1-1	2	95	+	tRNA-Gly-TCC-1-1	1.17838	1.54851
tRNA-Gly-TCC-2-1	1	95	+	tRNA-Gly-TCC-2-1	1.41991	2.05111
tRNA-Gly-TCC-3-1	2	95	+	tRNA-Gly-TCC-3-1	1.79016	2.47468
tRNA-Leu-CAG-1-2	11	47	+	tRNA-Leu-CAG-1-2	6.07617	1.79429
tRNA-Lys-TTT-3-1	33	92	+	tRNA-Lys-TTT-3-1	2.24188	3.04382
tRNA-Lys-TTT-3-2	45	84	+	tRNA-Lys-TTT-3-2	5.5044	4.25095
tRNA-Lys-TTT-3-3	46	83	+	tRNA-Lys-TTT-3-3	5.03727	2.19374
tRNA-Phe-GAA-1-1	37	93	+	tRNA-Phe-GAA-1-1	1.59851	2.52819
tRNA-Phe-GAA-1-2	48	89	+	tRNA-Phe-GAA-1-2	4.27133	4.31968
tRNA-Phe-GAA-1-3	48	84	+	tRNA-Phe-GAA-1-3	5.07115	4.24123
tRNA-Phe-GAA-1-4	46	84	+	tRNA-Phe-GAA-1-4	3.26423	3.24603
tRNA-Phe-GAA-2-1	48	89	+	tRNA-Phe-GAA-2-1	1.96721	2.19446
tRNA-Pro-AGG-1-1	11	48	+	tRNA-Pro-AGG-1-1	2.15788	1.35896
tRNA-Ser-AGA-1-1	43	102	+	tRNA-Ser-AGA-1-1	2.33507	2.06719
U8	1	136	+	U8	2.23292	3.70436

### Sheet: NOP2-NSUN1-C459A Peak List
Supplementary Table2. miCLIP sequencing Peaks with IP vs SMInput fold-change >= 2 and adjusted P value < 0.05
Chromosome/GeneID	Peak Start	Peak End	Peak Strand	Annotation	Log2 Fold Change	-Log10 Adjusted P Value
A_SimpleRepeat	1	60	+	A_SimpleRepeat	4.44422	2.25182
chr10	106970052	106970110	+	RNA5SP325	5.36917	1.69703
chr11	77886580	77886655	+	AAMDC	5.41074	6.08477
chr11	85484031	85484105	+	DLG2-AS	4.68194	2.49003
chr11	123058066	123058172	-	SNORD14E	4.65413	4.75333
chr11	123059330	123059422	-	SNORD14C	3.99803	2.9418
chr11	124636459	124636548	+	RNA5SP352	5.29863	3.55902
chr12	6557284	6557586	-	Nop2	2.07254	2.44211
chr12	6560094	6560322	-	Nop2	2.44419	3.75546
chr12	6560486	6560796	-	Nop2	1.81472	1.72647
chr12	6561698	6561974	-	Nop2	2.59437	4.58517
chr12	6563081	6563172	-	Nop2	2.80887	2.92806
chr12	6566098	6566324	-	Nop2	1.88085	1.72647
chr12	124927842	124927878	-	tRNA-Phe-GAA-1-4	5.43206	3.14007
chr13	36864415	36864453	-	SMAD9	3.34652	2.543
chr14	75352887	75352928	-	Intergenic	4.6839	1.71125
chr14	99606098	99606116	-	HHIPL1-AS	5.38631	2.19939
chr14	101596632	101596662	+	Intergenic	10.2446	6.74267
chr15	60128341	60128363	+	Intergenic	6.45673	4.64679
chr15	89335099	89335152	+	tRNA-Arg-TCG-1-1	4.37356	17.6719
chr17	8173536	8173589	-	SNORD118	4.10337	2.32985
chr17	16440037	16440074	+	SNORD49A	5.05437	2.58653
chr17	19188013	19188193	+	SNORD3A	6.25229	22.4337
chr17	35151118	35151174	-	UNC45B-AS	5.00117	7.86636
chr19	43407118	43407154	+	LOC110467528	8.94638	5.17233
chr19	49489966	49490047	+	SNORD32A	3.20123	1.86795
chr1	29039899	29039922	+	EPB41	5.81846	1.92066
chr1	91387220	91387275	-	HFM1	4.38767	3.43818
chr1	173864368	173864447	-	SNORD47	3.47132	2.37259
chr20	30512183	30512228	-	LOC110467526	4.57334	2.9652
chr20	49278978	49279024	+	SNORD12C	8.46614	3.96518
chr21	8213275	8213426	+	rRNA-45S	2.75332	1.5783
chr21	8214583	8214839	+	rRNA-45S	1.81523	2.67614
chr21	8216341	8216405	+	rRNA-45S	3.09842	2.17839
chr21	8217067	8217245	+	rRNA-45S	3.68949	5.60148
chr21	8253021	8253105	+	Intergenic	6.1127	2.2552
chr21	8988451	8988541	+	Intergenic	3.9809	2.34491
chr22	11627574	11627615	+	LOC100996699-AS	4.48312	5.35824
chr2	140642291	140642310	-	LRP1B	7.81191	1.72647
chr3	44200005	44200021	-	Intergenic	6.54587	3.20746
chr3	151188097	151188191	+	RNA5SP145	3.38747	10.5554
chr3	180161881	180161978	-	RNA5SP149	3.01568	2.00778
chr4	7582583	7582655	+	SORCS2	3.8748	3.18527
chr4	35496075	35496107	-	Intergenic	8.05482	3.31013
chr4	56097389	56097479	+	RNA5SP161	4.52077	2.64366
chr4	179045826	179045844	-	Intergenic	6.30562	1.90691
chr5	77810486	77810507	-	TBCA	2.46736	1.5783
chr5	140718925	140719023	+	vtRNA1-2	6.1166	14.4405
chr6	4493956	4493973	+	LINC02533	3.30041	1.35312
chr6	19289500	19289519	-	Intergenic	7.62646	2.14492
chr8	28530447	28530500	+	RNA5SP259	8.01121	2.94293
chr8	33513473	33513581	+	SNORD13	4.66053	2.78908
chr8	92167458	92167550	-	Intergenic	4.36976	1.72647
chr9	2511256	2511291	-	VLDLR-AS1	7.89567	3.18789
chrM	641	833	+	MT-RNR1	2.22934	3.97507
chrM	855	1079	+	MT-RNR1	1.4204	1.62029
chrM	1108	1380	+	MT-RNR1	2.78622	3.88318
chrM	1416	1601	+	MT-RNR1	2.20581	1.67362
chrM	1769	1971	+	MT-RNR2	3.06651	6.5869
chrM	2364	2635	+	MT-RNR2	1.15051	2.46355
chrM	2750	2960	+	MT-RNR2	2.48127	5.60187
chrM	3220	3315	+	MT-TL1	5.11788	64.3361
chrX	109054377	109054468	+	Intergenic	3.83344	6.35347
chrX	109054493	109054610	+	Mir6087	5.16714	3.86971
chrX	121120838	121120855	+	ENSG00000286163	7.81191	1.72647
ENST00000362448.1	47	86	+	RNA5SP52	7.49487	2.31146
ENST00000362545.1	1	117	+	RNA5SP370	2.23009	16.3969
ENST00000362585.1	39	89	+	RNA5SP191	5.85027	6.7981
ENST00000362610.1	1	114	+	RNA5SP389	1.27112	4.14615
ENST00000362653.1	1	109	+	RNA5SP226	3.80826	19.518
ENST00000362655.1	39	96	+	RNA5SP295	5.73698	6.67378
ENST00000362694.1	30	99	+	RNA5SP502	4.21006	4.44177
ENST00000362702.1	46	87	+	RNA5SP174	7.52959	3.63072
ENST00000362704.1	1	67	+	SNORD18C	4.79068	3.63072
ENST00000362761.1	1	85	+	SNORD33	2.37068	6.83408
ENST00000362803.1	1	99	+	SNORD16	3.2454	3.2213
ENST00000362934.1	51	95	+	RNA5SP383	5.40949	4.82121
ENST00000363091.1	2	49	+	SNORD1B	4.17192	1.64371
ENST00000363124.1	1	111	+	RNA5SP145	2.80395	24.6701
ENST00000363355.1	65	88	+	RNA5SP382	7.56382	2.46931
ENST00000363389.1	1	82	+	SNORD35A	2.52576	1.84543
ENST00000363405.1	1	89	+	RNA5SP199	5.60811	14.5933
ENST00000363408.1	1	109	+	RNA5SP352	4.35142	4.64335
ENST00000363440.1	42	91	+	RNA5SP215	5.43362	2.2552
ENST00000363484.1	1	134	+	SNORA71D	2.32886	2.24567
ENST00000363538.1	1	86	+	RNA5SP74	3.60953	2.615
ENST00000363593.1	1	134	+	SNORD118	4.05917	19.4509
ENST00000363688.1	1	89	+	RNA5SP429	2.80638	2.29213
ENST00000363753.1	1	72	+	SNORD18A	3.7221	4.07048
ENST00000363756.1	4	94	+	RNA5SP325	6.60707	5.24529
ENST00000363817.1	2	103	+	RNA5SP335	3.56171	4.22396
ENST00000363871.1	1	102	+	RNA5SP161	6.18084	15.682
ENST00000363961.1	1	72	+	SNORD36B	4.94685	2.51891
ENST00000363981.1	1	72	+	SNORD27	3.0565	5.15705
ENST00000364009.1	1	85	+	SNORD14E	4.32784	20.6293
ENST00000364043.1	1	79	+	SNORD46	3.52644	3.3874
ENST00000364089.1	1	153	+	SNORA74A	1.39976	1.33803
ENST00000364171.1	41	118	+	RNA5SP242	3.18867	5.33711
ENST00000364226.1	29	96	+	RNA5SP387	7.16788	9.697
ENST00000364315.1	1	118	+	RNA5SP202	4.14552	6.16427
ENST00000364431.1	44	88	+	RNA5SP130	5.94182	6.99719
ENST00000364533.1	1	90	+	SNORD14B	5.23592	19.518
ENST00000364543.1	1	112	+	RNA5SP141	4.3168	32.637
ENST00000364805.1	1	84	+	SNORD32A	2.31817	4.9601
ENST00000364849.1	1	88	+	SNORD87	3.35528	1.71355
ENST00000364915.1	1	76	+	SNORD117	3.59887	1.93977
ENST00000364952.1	1	92	+	RNA5SP149	1.28188	4.1664
ENST00000364968.1	1	70	+	SNORD1A	3.56055	2.69277
ENST00000364991.1	1	106	+	RNA5SP298	2.77737	3.55353
ENST00000365129.1	1	102	+	RNA5SP428	5.47018	6.94916
ENST00000365241.1	1	89	+	VTRNA1-2	4.84775	47.8918
ENST00000365317.1	1	97	+	RNA5SP355	3.53949	5.21171
ENST00000365323.1	63	87	+	RNA5SP427	6.63533	2.28576
ENST00000365382.1	1	88	+	SNORD14C	4.27137	22.8982
ENST00000365530.1	2	70	+	SNORD82	4.58488	3.5872
ENST00000365541.1	28	97	+	RNA5SP259	5.24105	7.89987
ENST00000365633.1	1	69	+	SNORD34	3.26603	4.11983
ENST00000365659.1	1	72	+	SNORD18B	3.1367	2.96441
ENST00000383875.1	1	65	+	SNORD58A	4.53171	2.2312
ENST00000383893.1	1	79	+	SNORD45C	1.68837	1.84543
ENST00000383953.1	1	95	+	SNORD21	4.47034	8.41069
ENST00000384027.1	2	72	+	SNORD101	4.22059	2.71145
ENST00000384147.1	1	75	+	SNORD26	2.64855	1.67599
ENST00000384214.1	1	148	+	SNORD15A	1.37755	1.37329
ENST00000384229.1	2	54	+	SNORD49A	6.50626	2.71278
ENST00000384252.1	3	73	+	SNORD61	5.17024	3.86971
ENST00000384457.1	30	87	+	RNA5SP122	5.63934	2.69277
ENST00000384512.1	1	84	+	SNORD45A	1.92273	2.01915
ENST00000384584.1	1	132	+	SNORA44	2.47494	1.7156
ENST00000384690.1	1	41	+	SNORD38B	4.85305	3.14837
ENST00000384706.1	17	75	+	SNORD28	6.22212	2.32985
ENST00000384714.1	1	146	+	SNORD15B	3.25407	7.81065
ENST00000384756.1	1	126	+	SNORD22	2.71632	9.31133
ENST00000386307.1	2	85	+	SNORD12C	10.0956	8.09282
ENST00000386347.1	1	75	+	MT-TL1	6.83179	48.8827
ENST00000386747.1	48	95	+	SNORD83A	2.65303	1.66406
ENST00000386847.1	1	135	+	SNORA48	3.26507	7.34884
ENST00000387347.2	79	364	+	MT-RNR2	1.10095	4.40611
ENST00000387382.1	6	68	+	MT-TW	3.94516	9.71926
ENST00000390981.1	3	113	+	SNORD89	3.39338	1.66406
ENST00000391002.1	3	89	+	SNORD12	6.1444	11.8705
ENST00000391007.1	6	83	+	SNORD70B	4.04285	3.31013
ENST00000391162.1	1	69	+	SNORA12	5.16649	1.94629
ENST00000391185.2	12	133	+	SNORA17A	2.03942	1.70806
ENST00000391232.1	5	82	+	SNORD70	4.99736	2.9418
ENST00000408061.1	1	91	+	SNORD88C	2.70041	4.96889
ENST00000408573.1	1	76	+	SNORD100	3.19818	2.78908
ENST00000408587.1	2	77	+	SNORD111B	4.06977	2.01201
ENST00000408612.1	2	74	+	SNORD99	2.72923	1.43701
ENST00000410277.1	54	87	+	RNA5SP56	7.01753	3.09802
ENST00000410312.1	48	90	+	RNA5SP431	5.75423	2.11859
ENST00000410433.1	1	90	+	SNORD12B	5.48892	15.6576
ENST00000410557.1	1	105	+	SNORA79B	3.45563	1.86795
ENST00000410614.1	37	77	+	RNA5SP251	7.56382	2.46931
ENST00000410815.1	53	89	+	RNA5SP25	8.06032	2.4921
ENST00000410874.1	28	98	+	RNA5SP225	5.47391	8.1409
ENST00000410906.1	62	88	+	RNA5SP136	8.10489	2.75598
ENST00000411271.1	26	78	+	RNA5SP221	7.42311	2.14492
ENST00000413522.1	1	71	+	SNORD56	3.75972	5.85047
ENST00000458893.1	2	67	+	SNORD42B	3.75814	1.5329
ENST00000459083.1	1	72	+	SNORD4B	4.99736	2.9418
ENST00000459163.1	1	69	+	SNORD2	6.26994	12.3502
ENST00000459174.1	2	72	+	SNORD4A	3.6496	2.16393
ENST00000459187.1	49	141	+	SNORD97	3.84074	2.37754
ENST00000459299.1	1	104	+	SNORD13	3.31669	11.8705
ENST00000465317.3	157	190	+	RN7SL310P	7.62646	2.14492
ENST00000478498.3	76	99	+	RN7SL675P	7.91936	1.80078
ENST00000492743.3	159	189	+	RN7SL464P	6.03892	1.93443
ENST00000515896.1	2	152	+	RNA5-8SP6	5.242	9.8671
ENST00000516081.1	49	94	+	RNA5SP497	5.37003	2.51228
ENST00000516181.1	36	82	+	RNA5SP180	5.95567	2.94252
ENST00000516480.1	46	89	+	RNA5SP519	4.4993	2.44793
ENST00000516703.1	68	92	+	RNA5SP206	6.87012	2.2702
ENST00000516733.1	1	66	+	SNORD36C	3.46173	2.62614
ENST00000516814.1	22	104	+	RNA5SP481	3.82464	7.11241
ENST00000516827.1	1	27	+	RNU6-826P	6.37073	3.63123
ENST00000516844.1	46	93	+	RNA5SP444	4.81159	1.66406
ENST00000517133.1	27	98	+	RNA5SP290	7.56382	2.46931
ENST00000577887.1	1	78	+	SNORD53B	3.10486	1.80903
ENST00000579969.1	1	78	+	SNORD53	3.54231	2.23658
ENST00000606526.1	1	90	+	SNORD14A	2.07662	1.76804
ENST00000606950.1	27	101	+	rRNA-5S	5.89821	9.48261
ENST00000607707.1	1	89	+	SNORD11B	3.71773	3.88772
ENST00000612104.1	46	87	+	RNA5SP530	6.06503	1.94629
ENST00000619178.1	55	218	+	SNORD3D	1.78577	3.83051
ENST00000620232.1	1	218	+	SNORD3A	4.67372	39.8712
ENST00000625845.1	1	136	+	SNORD3C	3.55597	26.0278
ENST00000627253.1	1	31	+	SNORD3E	4.16008	1.72647
ENST00000631292.1	1	217	+	SNORD3B-1	4.46532	23.4657
HERV17	1	22	-	HERV17	2.63959	1.49698
KI270733.1	124644	124853	+	rRNA-45S	6.50483	23.2838
KI270733.1	127930	128111	+	rRNA-45S	3.95308	4.48119
KI270733.1	128418	128617	+	rRNA-45S	2.55184	3.66068
KI270733.1	128679	128890	+	rRNA-45S	3.20089	7.16166
KI270733.1	129948	130200	+	rRNA-45S	2.62193	7.73286
KI270733.1	134997	135215	+	rRNA-45S	1.48231	3.69725
KI270733.1	135386	135545	+	rRNA-45S	3.21474	2.33816
KI270733.1	168042	168286	+	Intergenic	1.32	2.25901
KI270733.1	168753	168952	+	Intergenic	4.21038	26.8433
KI270733.1	169916	170116	+	Intergenic	4.77282	17.1342
KI270733.1	173080	173307	+	Intergenic	2.14324	5.90335
KI270733.1	175008	175244	+	Intergenic	2.79026	12.1724
L1	1593	1904	+	L1	2.04159	1.67579
L1	2019	2236	+	L1	1.91446	2.06035
L1	2324	2693	+	L1	1.10271	1.47835
L1	2830	3091	+	L1	1.7165	1.40372
L1	4277	4611	+	L1	1.70646	2.38236
L1	4862	5094	+	L1	1.66909	1.82534
L1	5147	5361	+	L1	1.8714	1.70526
L1PA3	100	327	+	L1PA3	1.82216	1.51679
L1PREC1	2641	2821	+	L1PREC1	2.29986	1.66125
L1PREC1	3577	3829	+	L1PREC1	1.89749	1.73838
L1PREC1	4681	4913	+	L1PREC1	2.10271	1.64675
L1PREC1	4989	5251	+	L1PREC1	1.26205	1.30811
L1PREC1	5391	5609	+	L1PREC1	1.92316	1.72647
NR_145819.1-28S	3193	3574	+	NR_145819.1-28S	1.05472	2.27058
NR_145819.1-28S	4251	4572	+	NR_145819.1-28S	3.64992	20.9113
NR_145819.1-45S	352	650	+	NR_145819.1-45S	1.52567	4.53787
NR_145819.1-45S	1185	1509	+	NR_145819.1-45S	1.24274	4.0468
NR_145819.1-45S	1520	1918	+	NR_145819.1-45S	2.11173	10.1462
NR_145819.1-45S	2052	2291	+	NR_145819.1-45S	1.75655	11.6473
NR_145819.1-45S	2302	2779	+	NR_145819.1-45S	3.00325	33.3221
NR_145819.1-45S	3301	3758	+	NR_145819.1-45S	3.42451	30.6044
NR_145819.1-45S	6659	7071	+	NR_145819.1-45S	1.0662	4.3406
NR_145819.1-45S	12809	13127	+	NR_145819.1-45S	1.15785	4.22855
NR_146117.1-28S	3153	3441	+	NR_146117.1-28S	2.71324	17.8374
NR_146117.1-45S	2376	2606	+	NR_146117.1-45S	3.6782	44.1275
NR_146117.1-45S	3125	3268	+	NR_146117.1-45S	3.32163	2.71278
NR_146117.1-45S	5557	5941	+	NR_146117.1-45S	1.80453	4.63131
NR_146117.1-45S	6085	6409	+	NR_146117.1-45S	1.33489	6.40734
NR_146117.1-45S	6422	6715	+	NR_146117.1-45S	1.59503	7.59834
NR_146117.1-45S	6794	6977	+	NR_146117.1-45S	3.26198	11.6101
NR_146144.1-28S	1	245	+	NR_146144.1-28S	1.0349	3.48535
NR_146144.1-28S	2408	2553	+	NR_146144.1-28S	2.06883	2.33454
NR_146144.1-28S	2943	3225	+	NR_146144.1-28S	1.75808	4.75333
NR_146144.1-28S	3265	3444	+	NR_146144.1-28S	3.17361	14.275
NR_146144.1-45S	1582	1949	+	NR_146144.1-45S	3.22815	28.7541
NR_146144.1-45S	2357	2749	+	NR_146144.1-45S	3.55279	34.1894
NR_146144.1-45S	2803	3078	+	NR_146144.1-45S	3.71094	34.8583
NR_146144.1-45S	3434	3788	+	NR_146144.1-45S	2.54783	12.6822
NR_146144.1-45S	6360	6685	+	NR_146144.1-45S	1.23527	3.84495
NR_146144.1-45S	7335	7507	+	NR_146144.1-45S	1.56877	5.72555
NR_146151.1-28S	610	792	+	NR_146151.1-28S	3.04155	25.8689
NR_146151.1-28S	1009	1123	+	NR_146151.1-28S	2.01322	3.93675
NR_146151.1-28S	3390	3575	+	NR_146151.1-28S	2.18802	5.17734
NR_146151.1-45S	2615	2878	+	NR_146151.1-45S	6.7322	34.1894
NR_146151.1-45S	2979	3067	+	NR_146151.1-45S	4.76856	4.55954
NR_146151.1-45S	3113	3243	+	NR_146151.1-45S	7.13979	3.81254
NR_146151.1-45S	3264	3321	+	NR_146151.1-45S	5.91404	25.5344
NR_146151.1-45S	3348	3619	+	NR_146151.1-45S	1.51662	2.49183
NR_146151.1-45S	7082	7317	+	NR_146151.1-45S	1.55863	2.9418
PRIMA4_I	1	21	-	PRIMA4_I	4.96776	2.19383
tRNA-Arg-CCG-1-1	45	93	+	tRNA-Arg-CCG-1-1	3.35137	26.4385
tRNA-Arg-CCG-1-2	45	83	+	tRNA-Arg-CCG-1-2	5.92011	17.8131
tRNA-Arg-CCG-1-3	45	84	+	tRNA-Arg-CCG-1-3	6.14418	7.19125
tRNA-Arg-TCG-1-1	32	96	+	tRNA-Arg-TCG-1-1	3.47374	18.3363
tRNA-Arg-TCG-1-1_withgenomeflank	87	143	+	tRNA-Arg-TCG-1-1_withgenomeflank	2.78058	7.51305
tRNA-Arg-TCG-2-1	37	92	+	tRNA-Arg-TCG-2-1	2.56252	5.99203
tRNA-Arg-TCG-3-1	20	96	+	tRNA-Arg-TCG-3-1	7.80922	23.825
tRNA-Arg-TCG-4-1	37	93	+	tRNA-Arg-TCG-4-1	3.19117	3.00281
tRNA-Arg-TCG-5-1	37	92	+	tRNA-Arg-TCG-5-1	2.81194	8.27963
tRNA-Asn-GTT-2-1	34	94	+	tRNA-Asn-GTT-2-1	2.08945	2.25901
tRNA-Gly-TCC-1-1	3	95	+	tRNA-Gly-TCC-1-1	2.05238	5.29658
tRNA-Gly-TCC-2-1	2	95	+	tRNA-Gly-TCC-2-1	2.26741	10.3568
tRNA-Gly-TCC-2-2	11	85	+	tRNA-Gly-TCC-2-2	1.6651	1.3638
tRNA-Gly-TCC-2-3	11	85	+	tRNA-Gly-TCC-2-3	2.37088	1.5783
tRNA-Gly-TCC-3-1	3	95	+	tRNA-Gly-TCC-3-1	2.68366	8.43489
tRNA-Lys-TTT-1-1	46	88	+	tRNA-Lys-TTT-1-1	3.38055	1.56882
tRNA-Lys-TTT-2-1	30	95	+	tRNA-Lys-TTT-2-1	2.80435	3.50012
tRNA-Lys-TTT-3-1	31	92	+	tRNA-Lys-TTT-3-1	2.92858	5.17734
tRNA-Lys-TTT-3-2	44	84	+	tRNA-Lys-TTT-3-2	4.69589	4.06692
tRNA-Lys-TTT-3-3	44	83	+	tRNA-Lys-TTT-3-3	4.32258	1.71125
tRNA-Phe-GAA-1-1	37	92	+	tRNA-Phe-GAA-1-1	1.80016	3.77748
tRNA-Phe-GAA-1-2	48	86	+	tRNA-Phe-GAA-1-2	4.32046	4.64118
tRNA-Phe-GAA-1-3	48	84	+	tRNA-Phe-GAA-1-3	4.09303	4.11983
tRNA-Phe-GAA-1-4	48	86	+	tRNA-Phe-GAA-1-4	3.6318	4.0629
tRNA-Phe-GAA-2-1	47	92	+	tRNA-Phe-GAA-2-1	2.13322	3.98987
tRNA-Pro-AGG-1-1	16	48	+	tRNA-Pro-AGG-1-1	2.49539	2.36049
tRNA-Pro-AGG-2-1	17	47	+	tRNA-Pro-AGG-2-1	2.98167	3.04989
tRNA-Pro-AGG-2-2	16	47	+	tRNA-Pro-AGG-2-2	5.14525	2.09905
tRNA-Pro-TGG-3-1	11	55	+	tRNA-Pro-TGG-3-1	3.22061	2.5179
tRNA-Pro-TGG-3-2	11	46	+	tRNA-Pro-TGG-3-2	5.14287	2.5333
tRNA-Pro-TGG-3-5	17	44	+	tRNA-Pro-TGG-3-5	2.95738	1.74189
tRNA-SeC-TCA-1-1_withgenomeflank	60	124	+	tRNA-SeC-TCA-1-1_withgenomeflank	5.36917	1.69703
tRNA-Ser-AGA-1-1	43	103	+	tRNA-Ser-AGA-1-1	1.93942	2.19209
tRNA-Ser-TGA-2-1	41	102	+	tRNA-Ser-TGA-2-1	4.4019	1.87045
U8	1	136	+	U8	2.78737	12.6389
